# Discordance between phylogenomic datasets in aphids: who is telling the truth?

**DOI:** 10.1101/2024.04.12.589189

**Authors:** Emmanuelle Jousselin, Armelle Coeur d’acier, Anne-Laure Clamens, Maxime Galan, Corinne Cruaud, Valérie Barbe, Alejandro Manzano-Marin

## Abstract

Aphids (Hemiptera: Aphididae) are intensively studied due to their significance as pests and their captivating biological traits. Despite this considerable research interest, the evolutionary history of this insect family is poorly understood. Recent phylogenomic analyses have produced conflicting topologies, particularly at deep nodes, complicating our understanding of aphid trait evolution. In this work, we aimed to produce new data to unravel the backbone phylogeny of aphids. We sequenced partial and whole mitochondrial genomes from 87 species that were added to 31 published mitochondria. We additionally sequenced 42 nuclear loci across 95 aphid species and sourced 146 genes from 12 new and 61 published genomes from the primary aphid obligate endosymbiont*, Buchnera aphidicola*. We obtain data from these three sources for a subset of 51 aphid species, facilitating a comparative analysis of their phylogenetic signals. Our analyses confirm the monophyly of subfamilies, validating current taxonomic classifications, except for Eriosomatinae and Calaphidinae. However, relationships between subfamilies remain contentious in both mitochondrial and nuclear phylogenies. The topologies obtained with *Buchnera* appear fully resolved but exhibit some discordance with host phylogenies at deep evolutionary scales and conflict with views on the evolution of aphid morphology. We discuss alternative hypotheses for these discrepancies. Finally, the paucity of phylogenetic information at deep phylogenetic scales may stem from an initial rapid radiation. Though challenging to establish, this scenario may inherently hinder resolution in aphid phylogenetics.
