## Supplementary material for "Discordance between phylogenomic datasets in aphids: who is telling the truth?": Sulementary tables

### Sheet: TS1_Samples
Table S1	Table S1: Collection details and voucher ID for aphid samples from the CBGP-Inrae collection, data origin is given for other specimens . WES: stands for whole endosymbiont sequencing, and reference to the publication presenting the sequencing data and the bioproject number in NCBI are given. NCBI accession numbers are given for mitochondrial genomes and Buchnera genomes. New acessions generated b…
Voucher	Subfamilly	Tribe	Genus	species	Author	Number of nuclear genes retrieved	Mitogenome data (completedeness and origin)	Buchnera genome source	Bio Project Number	date of collection	locality	latitude	longitude	host	collector
ACOE3802	Anoeciinae		Anoecia	corni	Fabricius, 1775	28	_	_		2017-05-10	Reuilly, Centre, France	47.0897	2.04714	Cornaceae, Cornus sp.	Cœur. & Jouss.
_	Anoeciinae		Anoecia	oenotherae	Wilson, 1911	_	Complete, WES, XXX	Complete Chong et al 2019, GCA_005080765.1	PRJNA489301
ACOE2928	Anoeciinae		Anoecia	corni	Fabricius, 1775	27	Complete, WES, XXX	Complete Manzano-Marin et al 2023, XXXX	PRJEB56935	2009-09-22	Saint-Martin-d'entraunes, Provence-Alpes-Côte d'Azur, France	44.1481	6.76361	Cornaceae, Cornus sp.	Coeur d'Acier
_	Aphidinae	Macrosiphini	Acyrthosiphon	lactucae	Passerini, 1860	_	Complete, WES, XXX		PRJNA489301
_	Aphidinae	Macrosiphini	Acyrthosiphon	pisum	Harris, 1776	40 from Acyr 2.0	NCBI FJ411411	NCBI BA000003.2
ACOE3782	Aphidinae	Aphidini	Aleurosiphon	smilacifoliae	Takahashi, 1921	32	_	_		2016-11-21	Taoyuan, Taoyuan, Taiwan	25.0106	121.328	Smilacaceae, Smilax sp.	Cœur. & Jouss.
_	Aphidinae	Aphidini	Aphis	aurantii	Boyer de Fonscolombe, 1841	_	NCBI MN397939
_	Aphidinae	Aphidini	Aphis	craccivora	Koch, 1854	_	NCBI NC031387
_	Aphidinae	Aphidini	Aphis	fabae	Scopoli, 1763	_	NCBI MG897128	NCBI CP042427
_	Aphidinae	Aphidini	Aphis	glycines	Matsumura, 1917	_	NCBI MK111111	NCBI CP009253
_	Aphidinae	Aphidini	Aphis	gossypii	Glover, 1877	12 from ASM2018417v2	NCBI MT430940	NCBI CP056772
_	Aphidinae	Aphidini	Aphis	nasturtii	Kaltenbach, 1843	_	Complete, WES, XXX	Complete Chong et al 2019, GCA_005083345.1	PRJNA489301
ACOE3798	Aphidinae	Aphidini	Aphis	nasturtii	Kaltenbach, 1843	34	Partial, long range PCR, NCBI PP475392	_		2017-05-10	Reuilly, Centre, France	47.0906	2.049	Rhamnaceae, Rhamnus catharticus	Cœur. & Jouss.
_	Aphidinae	Aphidini	Aphis	nerii	Boyer de Fonscolombe, 1841	_	Complete, WES, XXX	Complete Chong et al 2019, GCA_005083105.1	PRJNA489301
ACOE3797	Aphidinae	Aphidini	Aphis	urticata	Gmelin, 1790	35	Partial, long range PCR, NCBI PP601233	_		2017-05-10	Reboursin, Centre, France	47.1044	1.82012	Urticaceae, Urtica sp.	Cœur. & Jouss.
_	Aphidinae	Aphidini	Aphis	citridus	Kirkaldy, 1907	_	NCBI NC043903
ACOE3723	Aphidinae	Aphidini	Aphis	spiraecola	Patch, 1914	32	Complete, long range PCR, NCBI PP545498	_		2016-11-11	Taoyuan, Taoyuan, Taiwan	25.02	121.317	Asteraceae	Cœur. & Jouss.
_	Aphidinae	Macrosiphini	Artemisaphis	artemisicola	Williams, 1911	_	Complete, WES, XXX	Complete Chong et al 2019, GCA_005082365.1	PRJNA489301
ACOE3486	Aphidinae	Macrosiphini	Brachycaudus	helichrysi	Kaltenbach, 1843	32	Partial, long range PCR, NCBI PP545496	_		2015-04-21	Pano Panagia, Paphos District, Cyprus	34.9165	32.633	Asteraceae	Cœur. & Jouss.
ACOE3816	Aphidinae	Macrosiphini	Brachycaudus	tragopogonis	Kaltenbach, 1843	33	Complete, WES, XXX	Complete Manzano-Marin et al 2023, XXXX	PRJEB59525	2014-05-13	Savigny-en-Véron, Centre, France	47.2203	0.102214	Tragopogon dubius	Cocquempot C.
_	Aphidinae	Macrosiphini	Brevicorne	brassicae	Linnaeus, 1758	_	Complete, WES, XXX	Complete Chong et al 2019, GCA_005082825.1	PRJNA489301
ACOE3463	Aphidinae	Macrosiphini	Cavariella	aegopodii	Scopoli, 1763	33	_	_		2015-04-17	Gerakies, Nicosie District, Cyprus	34.9984	32.8068	Apiaceae	Cœur. & Jouss.
_	Aphidinae	Macrosiphini	Cavariella	salicicola	Matsumura, 1917	_	NCBI NC022682
ACOE2729	Aphidinae	Macrosiphini	Cavariella	theobaldi	Gillette & Bragg, 1918	_	Complete, WES, XXX	Complete Manzano-Marin et al 2023, XXXX	PRJEB59526	2009-08-13	Tende, Provence-Alpes-Côte d'Azur, France	44.1377	7.5666	Apiaceae, Pastinaca sativa	Coeur d'Acier
_	Aphidinae	Macrosiphini	Diuraphis	noxia	Mordvilko, 1913	38 from Dnoxia_1.0	NCBI NC022727	NCBI CP013259
ACOE3856	Aphidinae	Macrosiphini	Dysaphis	sorbi	Kaltenbach, 1843	34	Partial, long range PCR, NCBI PP601235	_		2017-08-02	Drotsé, Canton du Valais, Switzerland	46.1491	7.27924	Rosaceae	Cœur. & Jouss.
_	Aphidinae	Macrosiphini	Hyadaphis	tataricae	Aizenberg, 1935	_	Complete, WES, XXX	Complete Chong et al 2019, GCA_005081445.1	PRJNA489301
ACOE3475	Aphidinae	Aphidini	Hyalopterus	amygdali	Blanchard, 1840	32	Complete, WES, XXX	Complete Manzano-Marin et al 2023, XXXX	PRJEB59532	2015-04-18	Kouklia, Paphos District , Cyprus	34.7087	32.5742	Rosaceae, Prunus	Coeur d'acier
_	Aphidinae	Aphidini	Hyalopterus	pruni	Geoffroy, 1762		NCBI MT898422
ACOE3743	Aphidinae	Macrosiphini	Hyperomyzus	carduellinus	Theobald, 1915	32	Partial, long range PCR, NCBI PP524894	_		2016-11-13	Dayuling, Hualien, Taiwan	24.1808	121.31	Asteraceae, Sonchus sp.	Cœur. & Jouss.
_	Aphidinae	Macrosiphini	Hyperomyzus	lactucae	Linnaeus, 1758	_	Complete, WES, XXX	Complete Chong et al 2019, GCA_005081705.1	PRJNA489301
ACOE3734	Aphidinae	Aphidini	Hysteroneura	setariae	Thomas, 1878	18	Partial, long range PCR, NCBI PP453739	_		2016-11-12	Luofu, Taoyuan, Taiwan	24.8026	121.367	Poaceae	Cœur. & Jouss.
_	Aphidinae	Macrosiphini	Indomegoura	indica	van der Goot, 1916	_	NCBI NC045897
ACOE3808	Aphidinae	Macrosiphini	Longicaudus	trirhodus	Walker, 1849	24	_	_		2017-07-04	Louvetot, Haute-Normandie, France	49.572	0.713278	Ranunculaceae, Aquilegia sp.	Coeur d'acier A.
ACOE2679	Aphidinae	Macrosiphini	Macrosiphoniella	absinthii	Linnaeus, 1758	32	_	_
ACOE3706	Aphidinae	Macrosiphini	Macrosiphoniella	artemisiae	Boyer de Fonscolombe, 1841	33	Partial, long range PCR, NCBI PP545497	_		2016-08-23	La-Salvetât-sur-Agout, Languedoc-Roussillon, France	43.6114	2.70203	Asteraceae, Artemisia sp.	Cœur. & Jouss.
_	Aphidinae	Macrosiphini	Macrosiphum	gaurae	Williams, 1911	_	Complete, WES, XXX	Complete Chong et al 2019, GCA_005082585.1	PRJNA489301
ACOE3760	Aphidinae	Macrosiphini	Matsumuraja	rubicola	Takahashi, 1927	15	_	_		2016-11-16	Nantou, Taiwan	23.8724	120.912	Rosaceae, Rubus sp.	Cœur. & Jouss.
ACOE3768	Aphidinae	Aphidini	Melanaphis	bambusae	Fullaway, 1910	14	_	_		2016-11-17	Nantou, Taiwan	23.8662	120.911	Poaceae, Bambusoideae	Cœur. & Jouss.
_	Aphidinae	Macrosiphini	Muscaphis	stroyani	Smith, 1980	_	Complete, WES, XXX	Complete Chong et al 2019, GCA_005080865.1	PRJNA489301
_	Aphidinae	Macrosiphini	Myzus	persicae	Sulzer, 1776	40 from MPER_G0061.0	NCBI MN232006_	NCBI CP002701
ACOE3744	Aphidinae	Macrosiphini	Myzus	varians	Davidson, 1912	32	_	_		2016-11-14	Nantou, Taiwan	24.0351	121.154	Rosaceae, Prunus persica	Cœur. & Jouss.
ACOE3727	Aphidinae	Macrosiphini	Pentalonia	nigronervosa	Coquerel, 1859	29	Partial, long range PCR; NCBI PP447940	_		2016-11-11	Taoyuan, Taoyuan, Taiwan	25.0217	121.319	unknown	Cœur. & Jouss.
ACOE2569	Aphidinae	Aphidini	Protaphis	terricola	Rondani, 1848	32	Complete, WES, XXX	Complete Manzano-Marin et al 2023, XXXX	PRJEB59540	2008-06-29	Zhabagly, Ongtustik, Kazakhstan	42.4381	70.4758	Asteraceae, Centaurea sp	Cœur. & Jouss.
ACOE3914	Aphidinae	Macrosiphini	Pterocomma	bicolor	Oestlund, 1887	34	_			2018-09-14	Cacouna, Québec, Canada	47.9386	-69.4983	Populus balsamifera	Coeur d'Acier
ACOE3852	Aphidinae	Macrosiphini	Pterocomma	konoi	Hori, 1939	33	_	_		2017-08-01	Bleusy, Canton du Valais, Switzerland	46.1767	7.31432	Salicaceae, Salix caprea	Cœur. & Jouss.
ACOE3781	Aphidinae	Macrosiphini	Pterocomma	populeum	Kaltenbach, 1843	32	_	_		2017-05-09	Maray, Centre, France	47.2351	1.89846	Populus sp.	Cœur. & Jouss.
ACOE2788	Aphidinae	Macrosiphini	Pterocomma	rufipes	Hartig, 1841	31	_	_		2009-08-21	Tende, Provence-Alpes-Côte d'Azur, France	44.683	7.47718	Salicaceae, Salix sp.	Coeur d'Acier
_	Aphidinae	Aphidini	Rhopalosiphum	maidis	Fitch, 1856	36 from ASM367621v3	_	NCBI CP032759
_	Aphidinae	Aphidini	Rhopalosiphum	nymphaeae	Linnaeus, 1758	_	NCBI MN943499
ACOE3801	Aphidinae	Aphidini	Rhopalosiphum	nymphaeae	Linnaeus, 1761	32	_	_		2017-05-10	Reuilly, Centre, France	47.0897	2.04714	Rosaceae, Prunus sp.	Cœur. & Jouss.
_	Aphidinae	Aphidini	Rhopalosiphum	padi	Linnaeus, 1761	_	Complete, WES, XXX	Complete Chong et al 2019, GCA_005080845.1	PRJNA489301
_	Aphidinae	Aphidini	Schizaphis	graminum	Rondani, 1852	_	NCBI AY531391	NCBI AE013218
_	Aphidinae	Macrosiphini	Sitobion	avenae	Fabricius, 1775	_	Complete, WES, XXX	Complete Chong et al 2019, GCA_005082585.1	PRJNA489301
ACOE3844	Aphidinae	Macrosiphini	Sitobion	avenae	Fabricius, 1775	32	_	_		2011-05-12	Montreuil-de-Touraine, Centre, France	47.285	0.426673	Triticum sp.	Cocquempot C.
ACOE3747	Aphidinae	Macrosiphini	Uroleucon	formosanum	Takahashi, 1921	32	_	_		2016-11-14	Nantou, Taiwan	24.0462	121.156	Asteraceae	Cœur. & Jouss.
ACOE3741	Aphidinae	Macrosiphini	Uroleucon	monticola	Takahashi, 1935	28	_	_		2016-11-13	Taichung, Taiwan	24.3536	121.312	Asteraceae	Cœur. & Jouss.
ACOE3876_02	Calaphidinae	Myzocallidini	Agrioaphis	castanicola	Baker, 1917	27	Partial, long range PCR, NCBI PP486354	_		2017-10-24	Montpellier, Languedoc-Roussillon, France	43.6178	3.85448	Fagaceae, Quercus pubescens	Coeur d'acier A.
_	Calaphidinae	Therioaphidini	Appendiseta	robiniae	Gillette, 1907	_	NCBI NC042165
ACOE3866	Calaphidinae	Calaphidini	Callipterinella	tuberculata	von Heyden, 1837	31	Partial, long range PCR, NCBI PP486352	_		2017-08-03	Mayens-de-la-Zour, Canton du Valais, Switzerland	46.2739	7.35304	Betulaceae, Betula, pendula	Cœur. & Jouss.
ACOE3696	Calaphidinae	Myzocallidini	Myzocallis	carpini	Koch, 1855	28	Complete, WES, XXX	Complete Manzano-Marin et al 2023, XXXX	PRJEB59534	2016-06-03	Brissac, Languedoc-Roussillon, France	43.877	3.70049	Salicaceae, Salix sp.	Cœur. & Jouss.
ACOE2786	Calaphidinae	Panaphidini	Panaphis	juglandis	Goeze, 1778	24	Complete, WES, XXX	Complete Manzano-Marin et al 2023, XXXX	PRJEB59536	2009-08-18	Tende, Provence-Alpes-Côte d'Azur, France	44.0775	7.5975	Juglandaceae, Juglans regia	Coeur d'Acier
ACOE3691	Calaphidinae	Pterocallidini	Pterocallis	alni	De Geer, 1773	29	Complete, WES, XXX	Complete Manzano-Marin et al 2023, XXXX	PRJEB59541	2016-06-03	Brissac, Languedoc-Roussillon, France	43.877	3.70049	Betulaceae, Betula papyrifera	Cœur. & Jouss.
_	Calaphidinae	Therioaphidini	Sarucallis	kahawaluokalani	Kirkaldy, 1907	_	Complete, WES, XXX	Complete Chong et al 2019, GCA_005080725.1	PRJNA489301
ACOE3783	Calaphidinae	Therioaphidini	Sarucallis	kahawaluokalani	Kirkaldy, 1907	29	Partial, long range PCR, NCBI PP524893	_		2016-11-21	Taoyuan, Taoyuan, Taiwan	25.0106	121.328	Lythraceae, Lagerstroemia sp.	Cœur. & Jouss.
ACOE3726	Calaphidinae	Shivaphidini	Shivaphis	celti	Das, 1918	25	Complete, WES, this study, NCBI PP545499	draft this study, Zenodo archive		2016-11-11	Taoyuan, Taoyuan, Taiwan	25.0217	121.319	Lauraceae, Phoebe formosana	Cœur. & Jouss.
ACOE3610	Calaphidinae	Calaphidini	Symydobius	americanus	Baker, 1918	30	Complete, WES, XXX	Complete Manzano-Marin et al 2023, XXXX	PRJEB59543	2015-07-16	Lac en cœur, Québec, Canada	45.9891	-74.0054	Salicaceae, Populus sp.	Cœur. & Jouss.
ACOE3850	Calaphidinae	Calaphidini	Symydobius	oblongus	von Heyden, 1837	31	_	_		2017-08-01	Bleusy, Canton du Valais, Switzerland	46.1767	7.31433	Betulaceae, Betula pendula	Cœur. & Jouss.
ACOE3697	Calaphidinae	Therioaphidini	Takecallis	arundicolens	Clarke, 1903	26	Complete, WES, XXX	Complete Manzano-Marin et al 2023, XXXX	PRJEB59544	2016-06-03	Brissac, Languedoc-Roussillon, France	43.877	3.70179	Poaceae	Cœur. & Jouss.
_	Calaphidinae	Therioaphidini	Therioaphis	trifolii	Monell, 1882	_	Complete, WES, XXX	Complete Chong et al 2019, GCA_005080705.1	PRJNA489301
ACOE3876_01	Calaphidinae	Myzocallidini	Tuberculatus	annulatus	Hartig, 1841	29	Partial, long range PCR, NCBI PP486351			2017-10-24	Montpellier, Languedoc-Roussillon, France	43.6178	3.85448	Fagaceae, Quercus pubescens	Coeur d'acier A.
ACOE3986	Calaphidinae	Myzocallidini	Tuberculatus	sp.			Complete, WES, this study NCBI PP620724	draft this study, Zenodo archive		2019-12-10	Mueang haeng, Chiang Mai Province, Thailand	19.5194	98.7599	Fagaceae	Cœur. & Jouss.
ACOE3878_01	Calaphidinae	Myzocallidini	Tuberculatus	eggleri	Hartig, 1841	26	Partial, long range PCR, NCBI PP545503	_		2017-10-24	Montferrier-sur-Lez, Languedoc-Roussillon, France	43.675	3.87288	Fagaceae, Quercus pubescens	Coeur d'acier A.
_	Chaitophorinae	Siphini	Chaetosiphella	stipae	Hille Ris Lambers, 1947	_	NCBI KX822748
ACOE2659	Chaitophorinae	Siphini	Chaetosiphella	stipae ssp. Setosa	Wieczorek, 2008	29	Complete, WES, XXX	Complete Manzano-Marin et al 2023, XXXX	PRJEB59529	2009-05-23	Saorge, Provence-Alpes-Côte d'Azur, France	43.9822	7.55694	Poaceae	Coeur d'Acier
ACOE3609	Chaitophorinae	Chaitophorini	Chaitophorus	populicola	Thomas, 1878	26	Complete, WES, XXX	Complete Manzano-Marin et al 2023, XXXX	PRJEB59528	2015-07-15	Montréal, Québec, Canada	45.5046	-73.5853	Poaceae, Avena sp.	Cœur. & Jouss.
ACOE3695	Chaitophorinae	Chaitophorini	Chaitophorus	salicti	Koch, 1854	29	Complete, WES, XXX	Complete Manzano-Marin et al 2023, XXXX	PRJEB59527	2016-06-03	Brissac, Languedoc-Roussillon, France	43.877	3.70049	Ulmaceae, Ulmus sp.	Cœur. & Jouss.
_	Chaitophorinae	Siphini	Laingia	psammae	Theobald 1922	_	NCBI KX822747
ACOE3795	Chaitophorinae	Chaitophorini	Periphyllus	testudinaceus	Fernie, 1852	29	_	_		2017-05-10	Reboursin, Centre, France	47.1044	1.82012	Aceraceae, Acer pseudoplatanus	Cœur. & Jouss.
ACOE3807_02	Chaitophorinae	Chaitophorini	Periphyllus	hirticornis	Walker, 1848	31	Partial, long range PCR, NCBI PP601234	_		2017-05-12	Vierzon, Centre, France	47.2221	2.06547	Aceraceae, Acer campestre	Cœur. & Jouss.
ACOE2671	Chaitophorinae	Chaitophorini	Periphyllus	testudinaceus	Fernie, 1852	25	Complete, WES, XXX	Complete Manzano-Marin et al 2023, XXXX	PRJEB37365	2009-06-24	Tende, Provence-Alpes-Côte d'Azur, France	44.0984	7.50645	Aceraceae, Acer sp.	Coeur d'Acier
_	Chaitophorinae	Siphini	Sipha	flava	Forbes, 1884	32 from YSA_version1	_
ACOE3493	Chaitophorinae	Siphini	Sipha	maydis	Passerini, 1860	27	Complete, WES, XXX	Complete Manzano-Marin et al 2023, XXXX	PRJEB59542	2015-04-22	Latsi, District de Paphos, Cyprus	35.0407	32.3823	Rosaceae, Prunus dulcis	Cœur. & Jouss.
ACOE3879	Drepanosiphinae		Drepanosiphoniella	fugans	Remaudière & Leclant, 1972	28	Partial, long range PCR, NCBI PP601236	_		2017-10-24	Montferrier-sur-Lez, Languedoc-Roussillon, France	43.6681	3.86038	Aceraceae, Acer monspessulanum	Coeur d'acier A.
ACOE3702	Drepanosiphinae		Drepanosiphum	platanoidis	Schrank, 1801	31	Complete, WES, XXX	Complete Manzano-Marin et al 2023, XXXX	PRJEB37363	2016-06-23	Saint-Laurent-Le-Minier, Languedoc-Roussillon, France	43.9263	3.66217	Aceraceae, Acer sp.	Cœur. & Jouss.
_	Eriosomatinae	Fordini	Baizongia	pistaciae	Linnaeus, 1767	_	NCBI NC035314	NCBI AE016826
ACOE3875	Eriosomatinae	Fordini	Baizongia	pistaciae	Linnaeus, 1767	28	Partial, long range PCR, NCBI PP475391	_		2017-08-18	Arboras, Languedoc-Roussillon, France	43.7097	3.49085	Anacardiaceae, Pistacia terebinthus	Cœur. & Jouss.
ACOE3692_01	Eriosomatinae	Eriosomatini	Eriosoma	grossulariae	Schüle, 1887	25	Complete, WES, XXX	Complete Manzano-Marin et al 2023, XXXX	PRJEB37364	2016-06-03	Brissac, Languedoc-Roussillon, France	43.8778	3.70301	Betulaceae, Alnus glutinosa	Cœur. & Jouss.
ACOE2421	Eriosomatinae	Eriosomatini	Eriosoma	lanigerum	Hausmann, 1802	26	Complete, WES, XXX	Complete Manzano-Marin et al 2023, XXXX	PRJEB59531	2008-05-11	Montferrier-sur-Lez, Languedoc-Roussillon, France	43.6827	3.87472	Rosaceae, Malus domestica	Coeur d'Acier
ACOE3874	Eriosomatinae	Fordini	Forda	formicaria	von Heyden, 1837	28	Partial, long range PCR, NCBI PP545495	_		2017-08-17	Arboras, Languedoc-Roussillon, France	43.7097	3.49085	Anacardiaceae, Pistacia terebinthus	Cœur. & Jouss.
ACOE3872	Eriosomatinae	Fordini	Geoica	utricularia	Passerini, 1856	28	Partial, long range PCR, NCBI PP486353	_		2017-08-17	Arboras, Languedoc-Roussillon, France	43.7097	3.49085	Anacardiaceae, Pistacia terebinthus	Cœur. & Jouss.
ACOE3606	Eriosomatinae	Eriosomatini	Kaltenbachiella	pallida	Haliday, 1838	23	_	_		2015-05-17	Monachil, Grenada, Spain	37.1342	-3.55006	Ulmaceae, Ulmus sp.	Cœur. & Jouss.
_	Eriosomatinae	Fordini	Meitanaphis	microgallis	Xiang, 1980	_	NCBI NC047419
_	Eriosomatinae	Fordini	Melaphis	rhois	Fitch, 1866	_	Complete, WES, XXX	Complete Chong et al 2019, GCA_005080745.1	PRJNA489301
_	Eriosomatinae	Fordini	Nurudea	shiraii	Matsumura, 1917	_	NCBI NC035301
_	Eriosomatinae	Fordini	Nurudea	yanoniella	Matsumura, 1917	_	NCBI MK435595
ACOE3700	Eriosomatinae	Pemphigini	Pemphigus	populi	Courchet, 1881	28	Complete, WES, XXX	Complete Manzano-Marin et al 2023, XXXX	PRJEB59538	2016-06-06	Montferrier-sur-Lez, Languedoc-Roussillon, France	43.6827	3.87472	Salicaceae, Populus nigra	Cœur. & Jouss.
ACOE3699	Eriosomatinae	Pemphigini	Pemphigus	immunis	Buckton, 1896	28	Complete, WES, XXX	Complete Manzano-Marin et al 2023, XXXX	PRJEB59537	2016-06-01	Montferrier-sur-Lez, Languedoc-Roussillon, France	43.6827	3.87472	Salicaceae, Populus sp.	Cœur. & Jouss.
ACOE2057	Eriosomatinae	Pemphigini	Prociphilus	bumeliae	Schrank, 1801	27	Partial, long range PCR, NCBI PP453737	_		2006-05-30	Santa Domenica Vittoria, Sicile, Italy	37.9478	14.9661	Oleaceae, Fraxinus sp.	Coeur d'Acier
ACOE3934	Eriosomatinae	Pemphigini	Prociphilus	umarovi	Narzikulov, 1964	_	Complete, WES, this study, NCBI PP601232	draft this study, Zenodo archive		2017-10-24	Montferrier-sur-Lez, Languedoc-Roussillon, France	43.6681	3.86038	Aceraceae, Acer monspessulanum	Coeur d'acier A.
_	Eriosomatinae	Fordini	Schlechtendalia	chinensis	Bell, 1851	_	NCBI NC032386
ACOE3693	Eriosomatinae	Eriosomatini	Tetraneura	ulmi	Linnaeus, 1758	24	Complete, WES, XXX	Complete Manzano-Marin et al 2023, XXXX	PRJEB59545	2016-06-03	Brissac, Languedoc-Roussillon, France	43.8778	3.70301	Ulmaceae, Ulmus sp.	Cœur. & Jouss.
_	Greenideinae	Cervaphidini	Cervaphis	quercus	Takahashi, 1918	_	NCBI NC024926
ACOE3756	Greenideinae	Greenideini	Eutrichosiphum	pasaniae	Okajima, 1908	28	Complete, WES, this study, NCBI PP524896	draft this study, Zenodo archive		2016-11-15	Nantou, Taiwan	23.8659	120.915	Lithocarpus uraianus	Cœur. & Jouss.
_	Greenideinae	Greenideini	Greenidea	ficicola	Takahashi, 1921	_	NCBI MN704283
ACOE3480	Greenideinae	Greenideini	Greenidea	ficicola	Takahashi, 1921	28	Complete, long range PCR, NCBI PP453738	_		2014-04-20	Paphos, Paphos District, Cyprus	34.7507	32.4229	Moraceae, Ficus benjamina	Cœur. & Jouss.
ACOE4006	Greenideinae	Greenideini	Greenidea	ficicola	Takahashi, 1921	_	_	draft this study, Zenodo archive		2019-12-13	Chiang Mai, Chiang Mai Province, Thailand	18.802	98.8994	Moraceae, Ficus sp.	Cœur. & Jouss.
ACOE3766	Greenideinae	Greenideini	Greenidea	mangiferae	Takahashi, 1925	30	Complete, long range PCR, NCBI PP524899	_		2016-11-17	Nantou, Taiwan	23.8651	120.911	Sapindaceae, Dimocarpus longan	Cœur. & Jouss.
ACOE4000	Greenideinae	Greenideini	Greenidea	mangiferae	Schouteden, 1905	_	Complete, WES, this study, NCBI PP601237	draft this study, Zenodo archive		2019-12-13	Chiang Mai, Chiang Mai Province, Thailand	18.8066	98.8954	Fagaceae	Cœur. & Jouss.
_	Greenideinae	Greenideini	Greenidea	psidii	van der Goot, 1917	_	NCBI NC041198	_
ACOE3745	Greenideinae	Greenideini	Greenidea	psidii	van der Goot, 1917	30	Partial, long range PCR, NCBI PP524895	_		2016-11-14	Nantou, Taiwan	24.0351	121.154	Myrtaceae, Psidium guajava	Cœur. & Jouss.
ACOE3735	Greenideinae	Greenideini	Mollitrichosiphum	nigrofasciatum	Maki, 1917	27	Complete, WES, this study, NCBI PP545500	draft this study, Zenodo archive		2016-11-12	Luofu, Taoyuan, Taiwan	24.8015	121.366	Fagaceae, Quercus glauca	Cœur. & Jouss.
ACOE3737	Greenideinae	Greenideini	Mollitrichosiphum	nigrofasciatum	Maki, 1917	28	Partial, long range PCR, NCBI PP545501	_		2016-11-12	Luofu, Taoyuan, Taiwan	24.8015	121.366	Fagaceae,	Cœur. & Jouss.
ACOE3752	Greenideinae	Schoutedeniini	Schoutedenia	ralumensis	Rübsaamen, 1905	27	Partial, long range PCR, NCBI PP475393	_		2016-11-15	Nantou, Taiwan	23.8645	120.908	unknown	Cœur. & Jouss.
ACOE3730	Hormaphidinae	Cerataphidini	Astegopteryx	bambusae	Buckton, 1896	24	Partial, long range PCR, NCBI PP453740	_		2016-11-11	Taoyuan, Taoyuan, Taiwan	25.0086	121.324	Poaceae, Bambusoideae	Cœur. & Jouss.
ACOE3753	Hormaphidinae	Cerataphidini	Astegopteryx	bambusae	Buckton, 1896	27	_	_		2016-11-15	Nantou, Taiwan	23.8622	120.908	Poaceae, Bambusoideae	Cœur. & Jouss.
ACOE3751	Hormaphidinae	Cerataphidini	Astegopteryx	formosana	Takahashi, 1924	21	_	_		2016-11-15	Nantou, Taiwan	23.8645	120.908	Poaceae, Bambusoideae	Cœur. & Jouss.
ACOE3989	Hormaphidinae	Cerataphidini	Astegopteryx	sp.		_	Complete, WES, this study NCBI PP620724	draft this study, Zenodo archive		2019-12-12	Chiang Mai, Chiang Mai Province, Thailand	18.8234	98.8889	Poaceae	Cœur. & Jouss.
ACOE3772	Hormaphidinae	Cerataphidini	Cerataphis	orchidearum	Westwood, 1879	15	Partial, long range PCR, NCBI PP524900	_		2016-11-18	Pingtung, Taiwan	21.9713	120.818	Orchidaceae	Cœur. & Jouss.
ACOE3161	Hormaphidinae	Cerataphidini	Ceratovacuna	sp.	Zehntner, 1897	16	_	_		2013-04-14	Ban Xiang-Nouak, Louang Prabang, Laos	19.8138	102.1	unknown	Cruaud & Rasplus
	Hormaphidinae	Cerataphidini	Ceratovacuna	japonica	Takahashi, 1924	_	_	NCBI APO26065
ACOE3777	Hormaphidinae	Cerataphidini	Ceratovacuna	lanigera	Zehntner, 1897	25	Partial, long range PCR, NCBI PP524901	draft this study, Zenodo archive		2016-11-19	Pingtung, Taiwan	22.0849	120.833	Poaceae, Miscanthus sp.	Cœur. & Jouss.
ACOE3759	Hormaphidinae	Cerataphidini	Chaitoregma	tattakana	Takahashi, 1925	25	Complete, WES, this study, NCBI PP524897	draft this study, Zenodo archive		2016-11-16	Nantou, Taiwan	23.8729	120.916	Poaceae, Bambusoideae	Cœur. & Jouss.
ACOE3750	Hormaphidinae	Cerataphidini	Glyphinaphis	bambusae	van der Goot, 1917	13	Partia,l long range PCR, NCBI PP524900	_		2016-11-15	Nantou, Taiwan	23.8645	120.908	Poaceae, Bambusoideae	Cœur. & Jouss.
_	Hormaphidinae	Hormaphidini	Hormaphis	betulae	Mordvilko, 1901	_	NCBI NC029495
_	Hormaphidinae	Hormaphidini	Hormaphis	cornu	Shimer, 1867	_	_	NCBI NC029495	PRJNA614456
ACOE3740	Hormaphidinae	Nipponaphidini	Neothoracaphis	quercicola	Takahashi, 1921	24	Complete, WES, this study, NCBI PP545502	draft this study, Zenodo archive		2016-11-13	Taichung, Taiwan	24.3536	121.312	Fagaceae, Quercus variabilis	Cœur. & Jouss.
_	Hormaphidinae	Nipponaphidini	Nipponaphis	monzeni	Takahashi, 1958	_	Complete, WES, XXX	Kutsukake, et al. 2019, GCA_006741185.1	PRJDB7783
_	Hormaphidinae	Cerataphidini	Pseudoregma	bambucicola	Takahashi, 1921	_	NCBI MN820984 & NC044640
ACOE3731	Hormaphidinae	Cerataphidini	Pseudoregma	bambucicola	Takahashi, 1921	22	_	_		2016-11-11	Taoyuan, Taoyuan, Taiwan	25.0099	121.325	Poaceae, Bambusoideae	Cœur. & Jouss.
ACOE3780	Hormaphidinae	Cerataphidini	Pseudoregma	bambucicola	Takahashi, 1921	21	_	_		2016-11-19	Pingtung, Taiwan	21.9571	120.82	Poaceae, Bambusoideae	Cœur. & Jouss.
ACOE3784	Hormaphidinae	Cerataphidini	Pseudoregma	panicola	Takahashi, 1921	21	_	_		2016-11-21	Taoyuan, Taoyuan, Taiwan	25.0036	121.332	Poaceae	Cœur. & Jouss.
_	Lachninae	Eulachnini	Cinara	cedri	Mimeur, 1936	_	_	NCBI CP000263
ACOE3719	Lachninae	Eulachnini	Cinara	cedri	Mimeur, 1936	31	Complete, WES, this study, XXX	_
ACOE2801	Lachninae	Eulachnini	Cinara	confinis	Koch, 1856	_	_	Complete Meseguer et al 2017, NCBI LT667503	PRJEB15504	2010-05-07	Montpellier, Languedoc-Roussillon, France	43.6044	3.87172	Pinaceae, Abies cephalonica	Cœur. & Jouss.
ACOE3402	Lachninae	Eulachnini	Cinara	curvipes	Patch, 1912	_	Complete, WES, XXX	Complete Manzano-Marin et al 2020, NCBI LR217710.1	PRJEB31188
ACOE3864	Lachninae	Eulachnini	Cinara	curvipes	Patch, 1912	31	_	_		2017-08-03	Mayens-de-la-Zour, Canton du Valais, Switzerland	46.2724	7.34928	Pinaceae, Abies sp.	Cœur. & Jouss.
ACOE2912	Lachninae	Eulachnini	Cinara	fornacula	Hottes, 1930	_	_	Complete Meseguer et al 2017, NCBI LT667500.1	PRJEB15400	2010-07-11	Colorado, USA	37.5158	-106.769	Pinaceae, Picea sp.	Cœur. & Jouss.
ACOE3761	Lachninae	Eulachnini	Cinara	fresai	Blanchard, 1939	33	_	_		2016-11-16	Nantou, Taiwan	23.8687	120.929	Pinaceae, Cupressaceae	Cœur. & Jouss.
ACOE3749	Lachninae	Eulachnini	Cinara	piniarmandicola	Zhang & Zhang, 1993	35	_	_		2016-11-15	Nantou, Taiwan	23.8659	120.908	Pinaceae, Pinus sp.	Cœur. & Jouss.
ACOE3004	Lachninae	Eulachnini	Cinara	splendens_sensu Palmer	Gillette & Palmer, 1924	_	Complete, WES, XXX	Complete manzano-marin et al 2020, NCBI LR217722.1	PRJEB31195	2011-06-11	Eugene, Oregon, USA	44.0463	-123.09	Pinaceae, Pseudotsuga sp.	Cœur. & Jouss.
ACOE3249	Lachninae	Eulachnini	Cinara	strobi	Fitch, 1851	_	Complete, WES, XXX	Complete Manzano-marin et al 2018, NCBI LR025085.1	PRJEB15507
ACOE3909	Lachninae	Eulachnini	Cinara	strobi	Fitch, 1851	30	_			2018-09-13	Rivière-du-Loup, Québec, Canada	47.8359	-69.5341	Pinaceae, Pinus strobus	Coeur d'acier A.
_	Lachninae	Eulachnini	Cinara	tujafilina	Del Guercio, 1909	_	_	Complete Manzano-Marin et al 2016, NCBI CP001817	PRJNA41379
_	Lachninae		Essigella	californica	Essig, 1909	17 from Misof et al. 2014	_
Eu_med_VLC	Lachninae	Eulachnini	Eulachnus	mediterraneus	Binazzi, 1983	38	Complete, long range PCR, NCBI PP601229	_							Manzano-Marin ,A
ACOE3698	Lachninae	Eulachnini	Eulachnus	rileyi	Williams, 1911	32	_	_
ACOE3715	Lachninae	Lachnini	Lachnus	pallipes	Hartig, 1841	30	_	_		2016-08-24	Rosis, Languedoc-Roussillon, France	43.6223	3.00389	Fagaceae, Quercus sp.	Cœur. & Jouss.
ACOE2664	Lachninae	Lachnini	Lachnus	roboris	Linnaeus, 1758	29	partial, WES, this study, NCBI PP601231	draft this study, Zenodo archive		2009-06-24	La Brigue, Provence-Alpes-Côte d'Azur, France	44.0289	7.57611	Fagaceae, Castanea sativa	Coeur d'Acier
ACOE3566	Lachninae	Lachnini	Pterochloroides	persicae	Cholodkovsky, 1898	32	Complete, long range PCR, NCBI PP601230	_		2014-10-24	Banyuls-sur-mer, Languedoc-Roussillon, France	42.4786	3.14613	Rosaceae, Prunus persica	Cœur. & Jouss.
_	Lachninae	Lachnini	Tuberolachnus	salignus	Gmelin, 1790	_	NCBI NC060838	NCBI LN890285
ACOE2948	Lachninae	Lachnini	Tuberolachnus	salignus	Gmelin, 1790	28	_	_		2010-09-16	Estenc, Provence-Alpes-Côte d'Azur, France	44.2378	6.75167	Salicaceae, Salix purpurea	Cœur. & Jouss.
ACOE3704	Mindarinae		Mindarus	abietinus	Koch, 1857	24	Complete, WES, XXX	Complete Manzano-Marin et al 2023, XXXX	PRJEB59533	2016-06-23	Valleraugue, Languedoc-Roussillon, France	44.095	3.55121	Pinaceae, Abies sp.	Cœur. & Jouss.
ACOE3733	Neophyllaphidinae		Neophyllaphis	podocarpi	Takahashi, 1920	26	Complete, WES, XXX	Complete Manzano-Marin et al 2023, XXXX	PRJEB59535	2016-11-11	Taoyuan, Taoyuan, Taiwan	25.0166	121.317	Podocarpaceae, Podocarpus macrophyllus	Cœur. & Jouss.
ACOE3703	Phyllaphidinae		Phyllaphis	fagi	Linnaeus, 1761	26	Complete, WES, XXX	Complete Manzano-Marin et al 2023, XXXX	PRJEB59539	2016-06-23	Valleraugue, Languedoc-Roussillon, France	44.095	3.55121	Fagaceae, Fagus sylvatica	Cœur. & Jouss.
_	Phyllaphidinae		Stegophylla	sp.		_	Complete, WES, XXX	Complete Chong et al 2019, GCA_005080785.1	PRJNA489301
ACOE3764	Thelaxinae	Thelaxini	Kurisakia	onigurumii	Shinji, 1923	19	Partial, long range PCR, NCBI PP524898	_		2016-11-16	Nantou, Taiwan	23.8649	120.927	Fagaceae	Cœur. & Jouss.
_	Thelaxinae	Thelaxini	Thelaxes	californica	Davidson, 1919	_	Complete, WES, XXX	Complete Chong et al 2019, GCA_005080825.1	PRJNA489301
ACOE3717	Thelaxinae	Thelaxini	Thelaxes	suberi	Del Guercio, 1911	25	Complete, WES, XXX	Complete Manzano-Marin et al 2023, XXXX	PRJEB59546	2016-08-24	Rosis, Languedoc-Roussillon, France	43.6223	3.00389	Fagaceae, Quercus sp.	Cœur. & Jouss.
outgroups aphids
_	Adelgidae		Adelges	tsugae	Annand, 1924	_	NCBI_MT263947
_	Phylloxeridae		Daktulosphaira	vitifoliae	(Fitch, 1855)	39 from ASM2509136v1	NCBI_DQ021446
outgroup Bacteria
Erwinia billingiae								NC_014306.1
Pantoea agglomerans								CP077366
Erwinia aphidicola								CP142344.1
Escherichia coli								NC002695.2

### Sheet: TS2_Mitogenome_succe
Table S2: Amplification success of long range DNA fragments from mitochondrial genomes . Green cells indicate that the corresponding DNA fragment was successfully amplified through long range PCR.
				Long range PCR amplicon			assembly length
subfamily	genus	species	voucher	COI_COIII	COIII-16S	16S-COI
Aphidinae	Aphis	urticata	ACOE3797	x	x	x	9 kb
Aphidinae	Aphis	nasturtii	ACOE3798	x			4 kb
Aphidinae	Aphis	spiraecola	ACOE3723	x	x	x	15 kb
Hormaphidinae	Astegopteryx	bambusae	ACOE3730		x		8 kb
Eriosomatinae	Baizongia	pistaciae	ACOE3875	x		x	7 kb
Aphidinae	Brachycaudus	helichrysi	ACOE3486	x	x	x	12 kb
Calaphidinae	Callipterinella	tuberculata	ACOE3866	x		x	8 kb
Hormaphidinae	Cerataphis	orchidearum	ACOE3772	x		x	6 kb
Hormaphidinae	Ceratovacuna	lanigera	ACOE3777	x		x	10 kb
Drepanosiphinae	Drepanosiphoniella	fugans	ACOE3879	x			4 kb
Aphidinae	Dysaphis	sorbi	ACOE3856	x		x	5 kb
Lachninae	Eulachnus	mediterraneus	Eu_med_VLC	x	x	x	16 kb
Eriosomatinae	Forda	formicaria	ACOE3874	x	x	x	11 kb
Eriosomatinae	Geoica	utricularia	ACOE3872	x	x	x	12 kb
Hormaphidinae	Glyphinaphis	bambusae	ACOE3750	x			4 kb
Greenidinae	Greenidea	ficicola	ACOE3480	x	x	x	17 kb
Greenideinae	Greenidea	psidii	ACOE3745			x	9 kb
Greenideinae	Greenidea	mangiferae	ACOE3766	x	x	x	16 kb
Aphidinae	Hyperomyzus	carduellinus	ACOE3743	x	x	x	14 kb
Aphidinae	Hysteroneura	setariae	ACOE3734	x	x	x	8 kb
Thelaxinae	Kurisakia	onigurumii	ACOE3764	x	x	x	12 kb
Aphidinae	Macrosiphoniella	artemisia	ACOE3706	x	x	x	10 kb
Greenideinae	Mollitrichosiphum	nigrofasciatum	ACOE3737	x	x	x	11 kb
Calaphidinae	Tuberculatus	annulatus	ACOE3876_01	x			4 kb
Calaphidinae	Tuberculatus	eggleri	ACOE3878	x			4 kb
Aphidinae	Pentalonia	nigronervosa	ACOE3727	x	x		11 kb
Chaitophorinae	Peryphyllus	testudinaceus	ACOE3807	x			4 kb
Eriosomatinae	Prociphilus	bumeliae	ACOE2057	x			4 kp
Lachninae	Pterochloroides	persicae	ACOE3566	x	x	x	17 kb
Calaphidinae	Sarucallis	kahawaluokalani	ACOE3783	x			4 kb
Greenideinae	Schoutedenia	ralumensis	ACOE3752	x		x	8 kb
Calaphidinae	Agrioaphis	castanicola	ACOE3876_02	x			4 kb

### Sheet: TS3_Fluidigm_primers
Table S3: Primers used for fluidigm aplification of nuclear genes and sequencing success.
Gene fragment short name	Primer name	Primer sequence	Gene name	Product	Number of sequenced obtained (i.e number of aphid samples for which sequencing was a success)
AATS_1	AATS_587_F	GCTTTTGTTGCTTCTGGRCCA	alanine--tRNA ligase,	alanine--tRNA ligase,	110
	AATS_823_R	(T)YATGTTTGATGAAACTTAYCC
AATS_2	AATS_1428_F	AYTTTGGYGAATCRTCRGTTG	"	"	63
	AATS_1874_R	AAAAGTTAAAYGGYAAACCYGGA
ANK13	ANK13C_389F	ACACCAAGCAAGAGAACAGAT	Ankyrin	ankyrin repeat domain-containing protein 13C	64
	ANK13C_616R	CCACGTTCCCATTTCATATCA
ArgK	ArgK_671_F	GGATAAAACTCTCCTTTCAATTC	Arginine Kinase	Arginine Kinase	81
	ArgK_990_R	TCGGGAGTTGGTATTTATGCTCC
Ca2_1	Ca2_413F	ACTGCACARTCWAGACCTCTG	P-type ATPase	calcium-transporting ATPase	85
	Ca2_755R	TCYTGACTGCTGCACTTGGRT
Ca2_2	Ca2_716_F	ACAGGAATCAAAGCTTCAGGT	"	"	67
	Ca2_934_R	TGGTATTGCTATGGGTTCTGGA
Ca2_3	Ca2_196F	AGAGGAGTMACTTGGAAYACG	"	"	106
	Ca2_433R	CAGAGGTCTTGACTGTGCAGT
CAD_1	Cada_FT	AGGTGGAAAGAACTTACWGATCTWA	CAD protein	Biotin carboxylase, N-terminal domain	65
	CAD_RT	AYGGAAAWGATCGRGAYACT
CAD_2	CAD_5132F	TGTGCATCTTGGTCCCAACAA			failed
	CAD_5410_R	GGTAATCCAAGGATTCGCAT
Cullin	Cullin_F	TTTGGATTAATGAACAGTTCTCT	Cullin-5	cullin-5 protein	50
	Cullin_R	RTCTTCATCTCGTTTCAT
DDX1_1	DDX1_658F	TTGGCATGGTTGTAGAGCTAC	DEAD-like_helicase_N	ATP-dependent RNA helicase Ddx1	95
	DDX1_1002_R	ACAACAGCTGGATAAAATGCA
DDX1_2	DDX1_1589F	TGGGTAGATCTTAAAGGTGAAGA	"	"	90
	DDX1_1921R	TCCATGAAGAGTACAACAAGT
DDX23_1	DDX23_R	TCTTCTATTTGTTGAGCCAACTC	DDX23	putative ATP-dependent RNA helicase DDX23	failed
	DDX23_F	AAAAATGGGACGACCGACAT
DDX23_2	DDX23T_F	TTGGATCCATTGGTAAACCTGT			61
	DDX23T_R	AGCAAACTCTCTCTGTTCTTGT
EOG500005	EOG500005_F	GCTGAAATATTAGCAACAGAAGG	C2_PI3K_class_III	phosphatidylinositol 3-kinase catalytic subunit type 3	91
	EOG500005_R	TGGAAATAATGAACAGCTTCTTCA
EOG50GB5Q_1	EOG50GB5Q_1204R	TCCAATAGTTACTACTCCACCAGT	Sin3	paired amphipathic helix protein Sin3b	90
	EOG50GB5Q_859F	TTCTGGTTGCCCTTGAAAACG
EOG50GB5Q_2	EOG50GB5Q_1366_F	TGGACAGTTTCTACCAGATGCT	"	"	92
	EOG50GB5Q_1704_R	GCAAAATCTGTTAATGTACCAT
EOG50GB5Q_3	EOG50GB5Q_1750_F	TGATGATTTCTTGAGATGTTTAGT	"	"	95
	EOG50GB5Q_2056_R	ACAGCACAATAACTTGCACCT
EOG50GB5Q_4	EOG50GB5Q_3359_F	TGCTGTTCGTCAGTTRCAGCA	"	"	92
	EOG50GB5Q_3638_R	ACTTGTCCATTTWCCACTGTCCT
EOG50P2NJ	EOG50P2NJ_255_F	CGCTATGAAAATGGTCGCGAG			failed
	EOG50P2NJ_597_R	CATCACTTGCAGTATGAGCGC
EOG50ZPCD_1	EOG50ZPCD_2010_F	ARATRAATATGGGCCGWGCTT	TPR repeat	tetratricopeptide repeat protein 28	101
	EOG50ZPCD_2275_R	ACTACATGCTGCTGCTTCCAT
EOG50ZPCD_2	EOG50ZPCD_2839_F	ACTAGTCATTGCCCATGAACT	"	"	98
	EOG50ZPCD_3109_R	TGGTTGATTAAGTTCTTTGCCAA
EOG50ZPCH	EOG50ZPCH_2797_F	AGTGAATTGATTTGTGATATTCC	toll-like receptor 3	toll-like receptor 3	28
	EOG50ZPCH_3031_R	TTTGAGAKCGTARAYTATAAGGAAC
EOG50ZPCM	EOG50ZPCM_1732_F	AGAGGTTTAGTKAGTTCACCWCC	BTB1_POZ_BTBD7	BTB/POZ domain-containing protein 7	30
	EOG50ZPCM_2054_R	TCTGGWGTTGGWATTGAAGCTG
EOG52481	EOG52481_251F	GGAACCAAGAAATGTTTCACA	"	"	failed
	EOG52481_432R	TATCAGAACCCAAAGCTTGTGC
EOG547D9D	EOG547D9D_462F	TGAGTGGTGCCAACATTATGTG	MCT1_N		58
	EOG547D9D_677R	TCATTTGCCAAAGACCATCA
EOG5931ZT	EOG5931ZT_1352F	YAAATGATTKAGTGTYAATCT	RFC1	replication factor C subunit 1	84
	EOG5931Z_1714R	GGATGARGTTGAYGGTATGGC
EOG5TB2S3	EOG5TB2S3_1898F	GGTCCAACGACATCTCCAACT	A2M_N_2 receptor	Alpha-2-macroglobulin	83
	EOG5TB2S3_2178R	CCTGTGGTACCTACAAAACTTGG
EOG5ZW3T3	EOG5ZW3T3_1174R	TTGCATTGGTGGAGGTGGTG	DEADc_DDX23	C-terminal helicase domain of the DEAD box	57
	EPG5ZW3T3_887F	ATGCCTTGGCAAAATCAACAG
LwOps	LwOps_F1T	GGCARTAGCATCACAYGARAA	long wave Opsin	long-wavelength opsin	97
	LWOps_R2t	GCYTTNGCRAANACNGANCCCCA
MDH	MDH_280F	TCCAAGACGTTTAGCAATAGC	MDH_cytoplasmic_cytosolic	malate dehydrogenase	90
	MDH_543R	TAGTGGGTGCAATGCCAAGAA
NaKAtPase	NaKAtPase_788F	TCGACCAACACCAATTGCAAG	E1-E2_ATPase	sodium/potassium-transporting ATPase subunit	90
	NaKAtPase_1129_R	AACCACATGTGAGCAACAGTC
PEPcK_1	PEPCK_1749F	TACGARGCGTTYGACTGGAAG	PEPCK	phosphoenolpyruvate carboxykinase [GTP]-like	71
	PEPCK_1984R	TGGTCGTCTTTTCGGAACCAA
PEPcK_2	PEPCK_666F	AGYCGGACGTTYATATGCACS	"	"	73
	PEPCK_923R	GGTCATGATSCGCATCGAGCA
PGD_1	PGD_531T	GGTGCTGGYCATTTYGTDAAAATG	PGD	6-phosphogluconate dehydrogenase, decarboxylating	100
	PGD_796RT	ATGCAGAAATAGCRGTCCA
PGD_2	PGD_796T	TGGACYGCTATTTCTGCAT	"	"	78
	PGD_1097T	CAKCCTCCACGCCACATDAG
Poll_1	Poll_347F	TTCTTGTCCTTTACGCAATTT	DNA-directed RNA polymerase II subunit RPB3	RNAP_II_RPB3	92
	Poll_693_R	CGACATTAGCYATTGATTGGGTCCA
Poll_2	Polla_364R	AGCAAGTGCATCCATTTCTTG	"	"	76
	Poll_8F	TTGCGWAAAGGACARGAATT
ProSup_1	ProSup_340F	TGGAAACCAACTCTTGTRTT			failed
	ProSup_618_R	GGTCRACTTCTTTCATATGWACA
Psbt_1	PsbT_324F	CACAGGATGTTGGTGTGACA	proteasome_beta_type_1	proteasome subunit beta type-1	91
	Psb_612_R	GGTTGCATGAGAACACCAGA
RNAP_1	RNAP_R	RAAATGTGGYAATGTACGTTTTC	RNAP	DNA-directed RNA polymerases I, II, and III subunit RPABC1	failed
	RNAP_F374	TTCARACTGTAGTTAATAACTGGC
RNAP_2	RNApII_1111R	GGAGTCATYCCYTGTTGAACAACA	"	"	55
	RNApII_828F	ATGCAGCTTTGCCATGACAGA
RPS5	RPS5_1153R	ACCAATACGTGTGGAATCTTCTCT	Ribosomal protein S5	40S ribosomal protein S5	107
	RPS5_921F	CTGCTGGTCGTTATGCTGCTA
Srpa	SRpa_1930F	GCCAWGTACGTGGTTGYTTAG	SRP-alpha_N	signal recognition particle receptor subunit alpha homolog	39
	Srpa_2266R	AARTCTGCTGAAGARTGGGGT
TPI	Tpi_486R	AGTTTCACCRATRCATGCRAC	PTZ00333	triosephosphate isomerase-like	28
	Tpi_275F	ATGTDGCAGCACAGAATTGTT
UDPG6DH	UDPG6DH_592F	TCTGAAGGYGTGGCWGTT	PLN02353	UDP-glucose 6-dehydrogenase	69
	UDPG6DH_tot_852_R	CTCACTGACATCTGCACCAG
WD40	WD40_270F	CGAGCATGTTCTTCTGGYARA			failed
	WD40_529_R	RACTGGTAAATCRTATTTAGC
Wingless	Wingles_159F	MCAARGACYTGGTGTACCTG	Wnt_Wnt1	protein Wnt-1	54
	Wingles_369_R	TTGACCTCGCAACACCACAG

### Sheet: TS4_Draft Buchnera Genome
	Table S4. Genomic features of newly sequenced Buchnera aphidicola with aphid taxonomic affiliation. Draft low coverage genomes are available in the zenodo repository
Voucher	Family	subfamily	genus	species	genome size (bp)	number of scaffolds	G+C content (%, chr)	Avg. unique K-mer coverage (123-mer)
ACOE3726	Calaphidinae	Panaphidini	Shivaphis	celti	450966	3	24.6	45
ACOE3986	Calaphidinae	Panaphidini	Tuberculatus	sp	423171	1	22.2	46
ACOE3934	Eriosomatinae	Pemphigini	Prociphilus	umarovi	573248	3	24.8	51
ACOE4006	Greenideinae	Greenideini	Greenidea	close ficicola	400265	5	18.7	157
ACOE3756	Greenideinae	Greenideini	Eutrichosiphum	pasaniae	446694	5	20.3	70
ACOE4000	Greenideinae	Greenideini	Greenidea	mangiferae	380326	6	18.8	163
ACOE3735	Greenideinae	Greenideini	Mollitrichosiphum	nigrofasciatum	382704	9	21.6	138
ACOE3777	Hormaphidinae	Cerataphidini	Ceratovacuna	lanigera	422041	2	19.4	31
ACOE3989	Hormaphidinae	Cerataphidini	Astegopteryx	bambusae	411305	1	19.1	23
ACOE3759	Hormaphidinae	Cerataphidini	Chaitoregma	tattakana	421826	2	22.8	36
ACOE3740	Hormaphidinae	Nipponaphidini	Neothoracaphis	quercicola	563019	1	23.5	61
ACOE2664	Lachninae	Lachnini	Lachnus	roboris	424320	1	20.7	160

### Sheet: TS5_Substitution_Models
Table S5: Summary of models used for each ML analysis and corresponding log-likelihood score of the best tree
Mitochondrial data
AA matrix
Score \Model	Partition as selected by MF	mMet+F+I+ R6	C50
Log likelihood tree	121628.006	-122891.445	-128355.132
BIC score	245859.3057	247982.5348	258670.9749
DNA matrix
Score \Model	Partition as selected by MF	GTR+F+R7	Mixture {GTR,K81,JC,TrN}
log likelihood tree	-280869.512	-291594.797	-316497.571
BIC score	568447.8042	585583.0137	635347.9227
Nuclear loci data
AA matrix
Score \Model	Partition as selected by MF	Q.plant+F+I+R4	C50
log likelihood tree	-31405.056	-36785.8811	-37274.928
BIC score	64669.4566	75488.5420	76262.7236
DNA matrix
Score \Model	Partition as selected by MF	GTR+F+I+R4	{GTR,TIM3,K3Pu}+F+I+G4
log likelihood tree	-133906.456	-135563.875	-137807.281
Buchnera data
AA matrix
Score \Model	cpREV+F+I+R8	C20
log likelihood tree	-2144676.821	-2178104.057
BIC score	4291305.6220	4357811.9071

### Sheet: TS6_RERConvergeResults
Table S6: Output of RERConverge analyses
GeneName	Rho	N	P	p.adj
ftsH	0.511705	75	2.71e-06	0.000370592
aceE	0.356874	80	0.0011563	0.0792067
dnaE	-0.315961	91	0.00228104	0.104168
ilvl	0.324823	79	0.00349236	0.119613
nusB	0.296529	86	0.00556617	0.152513
aroB	0.282157	87	0.00810293	0.185017
aroK	0.280944	83	0.0100894	0.197465
proS	-0.250272	96	0.0139205	0.238388
sucA	-0.259095	85	0.0166471	0.253406
rpmE	-0.257185	81	0.020459	0.275217
rpe	0.245772	86	0.0225512	0.275217
dnaJ	0.244529	85	0.0241066	0.275217
trxA	-0.233256	89	0.0278162	0.29314
ybaB	0.235235	85	0.0302228	0.295751
lepA	-0.232251	83	0.0346179	0.31046
secA	-0.224225	86	0.0379445	0.31046
dnaK	0.244427	72	0.0385242	0.31046
rplC	0.220467	83	0.0451982	0.334769
glyS	-0.203786	96	0.0464279	0.334769
rpsA	0.21531	84	0.0491928	0.336971
rplW	-0.21404	83	0.0520154	0.339339
rpsJ	0.238699	60	0.0662527	0.368734
rpsO	-0.201178	83	0.068195	0.368734
dnaB	0.199687	84	0.0685878	0.368734
rplQ	-0.191072	89	0.072868	0.368734
hsIV	0.204352	77	0.0746333	0.368734
rho	0.218639	67	0.0754803	0.368734
dapA	0.195567	83	0.0764231	0.368734
rplM	-0.190803	86	0.0784507	0.368734
bipA	-0.188277	87	0.0807446	0.368734
mnmA	-0.184646	88	0.0850318	0.375786
rpsB	-0.178897	89	0.0934619	0.400134
rpII	-0.16459	89	0.123238	0.500359
sucB	-0.159082	93	0.127733	0.500359
ilvD	0.168498	83	0.127829	0.500359
tsf	-0.153371	94	0.139987	0.528483
dapD	-0.154003	92	0.142729	0.528483
dapB	0.146964	92	0.162126	0.561579
rpsI	-0.163777	74	0.163223	0.561579
rplX	0.155635	80	0.168035	0.561579
glnS	0.144935	92	0.168064	0.561579
rplO	-0.149539	84	0.174571	0.562767
trxB	-0.14495	87	0.180395	0.562767
lysA	0.142621	88	0.184986	0.562767
frr	-0.13791	93	0.18741	0.562767
lpdA	-0.14218	87	0.188958	0.562767
serC	-0.139772	88	0.194006	0.565506
cyoC	-0.130052	92	0.216603	0.61822
nuoB	-0.137381	79	0.227302	0.625509
rpsC	0.134301	80	0.234948	0.625509
miaB	0.127669	88	0.23587	0.625509
aceF	-0.123041	94	0.237419	0.625509
nuoM	0.118315	97	0.248408	0.629702
lipA	-0.121699	91	0.25049	0.629702
dapE	-0.124163	86	0.254703	0.629702
rpsF	0.121323	89	0.257396	0.629702
ssb	-0.121374	84	0.271415	0.652348
nuoH	-0.117999	84	0.285062	0.655829
asnS	0.116503	84	0.291259	0.655829
rpoA	-0.118678	81	0.291318	0.655829
rpmC	-0.114005	87	0.293065	0.655829
pnp	0.118503	78	0.301445	0.655829
deaD	0.115338	81	0.305207	0.655829
rpsG	-0.121369	73	0.306373	0.655829
map	0.108305	89	0.312363	0.658365
rplE	-0.110518	82	0.322932	0.660767
gnD	0.107417	86	0.32491	0.660767
glyA	0.107251	84	0.331525	0.660767
rpsQ	0.107331	83	0.334147	0.660767
rplP	-0.118968	67	0.337618	0.660767
rplB	0.111408	73	0.348057	0.671603
thrC	-0.100923	85	0.358077	0.681341
nuoC	0.101348	80	0.371042	0.696339
rplS	-0.0972066	84	0.379049	0.701753
thrA	0.0899914	92	0.393605	0.718985
eno	0.0917157	82	0.412501	0.72524
serS	-0.0890506	84	0.420511	0.72524
serS.1	-0.0890506	84	0.420511	0.72524
tadA	-0.0844877	92	0.423288	0.72524
def	-0.0823047	95	0.427816	0.72524
iscS	-0.0880183	83	0.428792	0.72524
cyoE	0.0767945	99	0.449944	0.748254
rsmH	-0.0784691	91	0.4597	0.748254
rplD	0.0848889	77	0.462925	0.748254
rpsH	-0.0840791	78	0.464245	0.748254
rpiA	0.0742826	92	0.481604	0.767206
greA	-0.0739224	81	0.511915	0.79973
rpsK	-0.082317	63	0.521278	0.79973
leuS	0.0664024	91	0.531726	0.79973
lipB	-0.0641615	96	0.534562	0.79973
cyoA	-0.0629292	92	0.551219	0.79973
csrA	-0.073984	66	0.554939	0.79973
rlmE	-0.0639687	87	0.556107	0.79973
trpS	0.0636829	87	0.557877	0.79973
rplU	-0.0642814	85	0.558901	0.79973
nuoI	0.0640377	85	0.560395	0.79973
ileS	0.061103	89	0.569473	0.804307
nuoG	-0.0510923	91	0.630541	0.858858
rplY	0.0489854	97	0.633731	0.858858
rluD	-0.0496849	94	0.634387	0.858858
rpsD	0.0553351	76	0.634951	0.858858
obgE	-0.0509303	87	0.639442	0.858858
rnc	0.0482232	88	0.655478	0.866744
rpoH	-0.047199	87	0.664203	0.866744
cyoB	0.0509362	75	0.664293	0.866744
rplF	0.0458529	82	0.682498	0.876917
alaS	-0.0413345	95	0.69084	0.876917
fmt	0.0411857	90	0.699923	0.876917
rpsL	0.0465842	69	0.703875	0.876917
groL	-0.0518052	55	0.707195	0.876917
rpsS	-0.0454942	69	0.710495	0.876917
valS	0.0365121	86	0.738564	0.903422
secY	0.0349515	88	0.74648	0.905024
rpsE	0.0325009	82	0.771918	0.921248
smpB	0.0302717	93	0.77331	0.921248
infA	0.0325421	75	0.781655	0.923162
hisS	0.0275678	97	0.788667	0.923481
dnaQ	-0.0238299	94	0.819661	0.951641
hslU	-0.0232108	84	0.834002	0.954779
thrB	0.0225105	81	0.841894	0.954779
rsmA	-0.0206665	94	0.843272	0.954779
rpmF	-0.0204963	85	0.852297	0.956715
clpP	0.0192172	88	0.858949	0.956715
tktb	-0.0183108	80	0.871926	0.963337
rplV	-0.0170154	77	0.883228	0.968018
aroA	-0.0130285	86	0.905229	0.984257
rpsR	0.013379	66	0.915091	0.987145
ilvC	0.0107348	83	0.923268	0.988185
rpsN	0.00716236	81	0.9494	0.993566
metG	-0.00530371	93	0.959759	0.993566
rpmA	0.00410783	83	0.970599	0.993566
rpsT	-0.0038596	90	0.9712	0.993566
aspS	-0.00353655	93	0.973161	0.993566
rplR	0.00292753	84	0.978915	0.993566
nfuA	-0.0023879	93	0.981876	0.993566
der	0.00176461	97	0.986314	0.993566
glyQ	-0.000876885	87	0.993569	0.993569
